# Hybridization-based In Situ Sequencing (HybISS): spatial transcriptomic detection in human and mouse brain tissue

**DOI:** 10.1101/2020.02.03.931618

**Authors:** Daniel Gyllborg, Christoffer Mattsson Langseth, Xiaoyan Qian, Sergio Marco Salas, Markus M. Hilscher, Ed S. Lein, Mats Nilsson

## Abstract

Visualization of the transcriptome in situ has proven to be a valuable tool in exploring single-cell RNA-sequencing data, providing an additional dimension to investigate spatial cell typing and cell atlases, disease architecture or even data driven discoveries. The field of spatially resolved transcriptomic technologies is emerging as a vital tool to profile gene-expression, continuously pushing current methods to accommodate larger gene panels and larger areas without compromising throughput efficiency. Here, we describe a new version of the in situ sequencing (ISS) method based on padlock probes and rolling circle amplification. Modifications in probe design allows for a new barcoding system via sequence-by-hybridization chemistry for improved spatial detection of RNA transcripts. Due to the amplification of probes, amplicons can be visualized with standard epifluorescence microscopes with high-throughput efficiency and the new sequencing chemistry removes limitations bound by sequence-by-ligation chemistry of ISS. Here we present hybridization-based in situ sequencing (HybISS) that allows for increased flexibility and multiplexing, increased signal-to-noise, all without compromising throughput efficiency of imaging large fields of view. Moreover, the current protocol is demonstrated to work on human brain tissue samples, a source that has proven to be difficult to work with image-based spatial analysis techniques. Overall, HybISS technology works as a target amplification detection method for improved spatial transcriptomic visualization, and importantly, with an ease of implementation.

---

In the era of single-cell transcriptomics, large quantities of data are being produced with various tools and methods. Single-cell RNA-sequencing (scRNA-seq) has revealed the true transcriptomic diversity of cell types within organisms in high detail with such technologies becoming more accessible to laboratories around the world^1–3^. The exponential growth of sequencing large numbers of cells within the last decade has allowed for a systematic assignment to defining cell types, cell states or transitions between them more clear^4–6^. Capturing only static states of cells has been one drawback to sequencing methods and implementation of computational methods trying to overcome this are currently being used, even with *in situ* hybridization data^7–9^. However, one major drawback to scRNA-seq methods that would be difficult to solve computationally is that it requires the cellular dissociation of a tissue to collect cells which could lead to under sampling of vulnerable cell types and more importantly, any spatial context of a cell within a given tissue is lost.

The field of spatial transcriptomics, assigning transcripts a positional location *in situ*, has emerged as a vital tool in the validation of scRNA-seq data and exploring the transcriptomic profiles and cellular architecture across tissues. *In situ* hybridization technologies have come a long way and large consortium efforts are realizing the importance of not only being able to define all the cell types within a human being but also giving them a spatial position in the form of a human cell atlas^10,11^. Image-based transcriptomics have shown the possibility to detect a various range of gene numbers within tissue sections to different degrees of sensitivity and accuracy^12,13^, some used to explore data driven discoveries of biological studies and to view behavior based cellular changes^14–16^.

Spatial distribution of RNA transcripts for cell-type mapping can give further understanding to arrangement of complex tissues^15,17,18^. Multiplexed *in situ* hybridization offers the possibility to explore cellular diversity at subcellular resolution in a upscaled approach. As an example, our lab has developed *in situ* sequencing (ISS) to be used to detect RNA isoforms^19^, transcriptomic distribution^20^, and cell typing across tissue sections^21^. The established ISS method based on barcoded padlock probes (PLPs) and amplification through rolling circle amplification (RCA) has shown robust detection of RNA for various applications, however further improvements are needed to meet the upscaling demands to explore cellular diversity of scRNA-seq data across large tissue areas of various origins.

Here we demonstrate an improved ISS method based on the principles of PLPs and RCA to overcome the inherent limitations of current ISS to address the requirements to investigate spatial mapping of larger gene panels across entire tissue sections. The second iteration of the ISS method uses a sequence-by-hybridization (SBH) chemistry approach to define the location of mRNA molecules within tissue (HybISS: Hybridization-based *In Situ* Sequencing). The unique feature of the ISS method is the probe amplification and the integrated barcoding system that can be decoded across sequential rounds of probing, imaging and stripping. Specifically, the HybISS method takes a new approach to combinatorial barcoding, allowing for more robust detection of molecules and its ability to spatially resolve gene expression *in situ* has been upscaled, supporting the accommodation of larger gene panels, which was one of the main limitations of the sequence-by-ligation (SBL) methods of ISS^20,22^. Here we present HybISS along with an example application to demonstrate the possibility to explore the architecture of human brain tissue and whole mouse brain coronal sections. This results in data sets that can be used to further improve image-based spatial analysis methods such as transcript-spot calling, cell segmentation, and cell typing. Overall, HybISS has benchmarked higher than SBL-based ISS, expanding the possibilities of high-throughput image-based *in situ* transcriptomics.
