## Supplemental Table 3 for "Hybridization-based In Situ Sequencing (HybISS): spatial transcriptomic detection in human and mouse brain tissue"

	BridgeProbe_ID	Code	Sequence_Cycle1	Sequence_Cycle2	Sequence_Cycle3	Sequence_Cycle4	Sequence_Cycle5	Seq_Barcode	hGENE	mGENE
0	BpID_0006	21314	ACGGATAACTACTAGACGCTGTGAGGGATCGTTATCTCC	ACGGATAACTACTAGACGCCTGTACCCGGTCACATAGAA	ACGGATAACTACTAGACGCACAGTTGGAAAGCCGAGTAC	ACGGATAACTACTAGACGCCTGTACCCGGTCACATAGAA	ACGGATAACTACTAGACGCGACAGGCAGTCACAGATATG	CACGGATAACTACTAGACCG	GAD1	Ank1
1	BpID_0007	34431	CTTAACTCGCGTTCAAGATACAGTTGGAAAGCCGAGTAC	CTTAACTCGCGTTCAAGATGACAGGCAGTCACAGATATG	CTTAACTCGCGTTCAAGATGACAGGCAGTCACAGATATG	CTTAACTCGCGTTCAAGATACAGTTGGAAAGCCGAGTAC	CTTAACTCGCGTTCAAGATCTGTACCCGGTCACATAGAA	CCTTAACTCGCGTTCAAGTA	SLC17A7	Kcnmb2
2	BpID_0008	21134	CTTAGACACATCATACGCTTGTGAGGGATCGTTATCTCC	CTTAGACACATCATACGCTCTGTACCCGGTCACATAGAA	CTTAGACACATCATACGCTCTGTACCCGGTCACATAGAA	CTTAGACACATCATACGCTACAGTTGGAAAGCCGAGTAC	CTTAGACACATCATACGCTGACAGGCAGTCACAGATATG	CCTTAGACACATCATACGGA	LINC00507	Snrpn
3	BpID_0009	12424	GGTACGGAAGTGTATATGTCTGTACCCGGTCACATAGAA	GGTACGGAAGTGTATATGTTGTGAGGGATCGTTATCTCC	GGTACGGAAGTGTATATGTGACAGGCAGTCACAGATATG	GGTACGGAAGTGTATATGTTGTGAGGGATCGTTATCTCC	GGTACGGAAGTGTATATGTGACAGGCAGTCACAGATATG	CGGTACGGAAGTGTATATCA	RORB	Ankrd55
4	BpID_0010	22414	ACAGTTTACACTATTCGGCTGTGAGGGATCGTTATCTCC	ACAGTTTACACTATTCGGCTGTGAGGGATCGTTATCTCC	ACAGTTTACACTATTCGGCGACAGGCAGTCACAGATATG	ACAGTTTACACTATTCGGCCTGTACCCGGTCACATAGAA	ACAGTTTACACTATTCGGCGACAGGCAGTCACAGATATG	GACAGTTTACACTATTCGCG	FEZF2	Slc32a1
5	BpID_0011	32312	ACATAGACCATACCACGAAACAGTTGGAAAGCCGAGTAC	ACATAGACCATACCACGAATGTGAGGGATCGTTATCTCC	ACATAGACCATACCACGAAACAGTTGGAAAGCCGAGTAC	ACATAGACCATACCACGAACTGTACCCGGTCACATAGAA	ACATAGACCATACCACGAATGTGAGGGATCGTTATCTCC	GACATAGACCATACCACGTT	ADARB2	Btbd11
6	BpID_0012	24142	CCTAGATACCGTAGATGTGTGTGAGGGATCGTTATCTCC	CCTAGATACCGTAGATGTGGACAGGCAGTCACAGATATG	CCTAGATACCGTAGATGTGCTGTACCCGGTCACATAGAA	CCTAGATACCGTAGATGTGGACAGGCAGTCACAGATATG	CCTAGATACCGTAGATGTGTGTGAGGGATCGTTATCTCC	GCCTAGATACCGTAGATGAC	SLC32A1	Arx
7	BpID_0013	32231	GTTGCTACGATGACTCACAACAGTTGGAAAGCCGAGTAC	GTTGCTACGATGACTCACATGTGAGGGATCGTTATCTCC	GTTGCTACGATGACTCACATGTGAGGGATCGTTATCTCC	GTTGCTACGATGACTCACAACAGTTGGAAAGCCGAGTAC	GTTGCTACGATGACTCACACTGTACCCGGTCACATAGAA	GGTTGCTACGATGACTCAGT	GRIP2	Dlx1
8	BpID_0014	23213	TAACCCGCTATCAGATCCTTGTGAGGGATCGTTATCTCC	TAACCCGCTATCAGATCCTACAGTTGGAAAGCCGAGTAC	TAACCCGCTATCAGATCCTTGTGAGGGATCGTTATCTCC	TAACCCGCTATCAGATCCTCTGTACCCGGTCACATAGAA	TAACCCGCTATCAGATCCTACAGTTGGAAAGCCGAGTAC	GTAACCCGCTATCAGATCGA	ARX	Gad2
9	BpID_0015	44324	AGACGTAGTGAGCATGAGAGACAGGCAGTCACAGATATG	AGACGTAGTGAGCATGAGAGACAGGCAGTCACAGATATG	AGACGTAGTGAGCATGAGAACAGTTGGAAAGCCGAGTAC	AGACGTAGTGAGCATGAGATGTGAGGGATCGTTATCTCC	AGACGTAGTGAGCATGAGAGACAGGCAGTCACAGATATG	TAGACGTAGTGAGCATGACT	LY86	Pvalb
10	BpID_0016	34413	GGACATTACCACCTAGACAACAGTTGGAAAGCCGAGTAC	GGACATTACCACCTAGACAGACAGGCAGTCACAGATATG	GGACATTACCACCTAGACAGACAGGCAGTCACAGATATG	GGACATTACCACCTAGACACTGTACCCGGTCACATAGAA	GGACATTACCACCTAGACAACAGTTGGAAAGCCGAGTAC	CGGACATTACCACCTAGAGT	ID3	Pdgfra
11	BpID_0017	24131	GGACCTCAAGTGAAGTAGTTGTGAGGGATCGTTATCTCC	GGACCTCAAGTGAAGTAGTGACAGGCAGTCACAGATATG	GGACCTCAAGTGAAGTAGTCTGTACCCGGTCACATAGAA	GGACCTCAAGTGAAGTAGTACAGTTGGAAAGCCGAGTAC	GGACCTCAAGTGAAGTAGTCTGTACCCGGTCACATAGAA	CGGACCTCAAGTGAAGTACA	CALB1	Nxph4
12	BpID_0018	43112	TAGACAGACTGCGACATTGGACAGGCAGTCACAGATATG	TAGACAGACTGCGACATTGACAGTTGGAAAGCCGAGTAC	TAGACAGACTGCGACATTGCTGTACCCGGTCACATAGAA	TAGACAGACTGCGACATTGCTGTACCCGGTCACATAGAA	TAGACAGACTGCGACATTGTGTGAGGGATCGTTATCTCC	CTAGACAGACTGCGACATAC	ANKRD34B	Car3
13	BpID_0019	24214	TAGACATATCTCACAGCCTTGTGAGGGATCGTTATCTCC	TAGACATATCTCACAGCCTGACAGGCAGTCACAGATATG	TAGACATATCTCACAGCCTTGTGAGGGATCGTTATCTCC	TAGACATATCTCACAGCCTCTGTACCCGGTCACATAGAA	TAGACATATCTCACAGCCTGACAGGCAGTCACAGATATG	CTAGACATATCTCACAGCGA	CBLN2	Syt6
14	BpID_0020	21424	TAGACTAATGCAGAGAGGCTGTGAGGGATCGTTATCTCC	TAGACTAATGCAGAGAGGCCTGTACCCGGTCACATAGAA	TAGACTAATGCAGAGAGGCGACAGGCAGTCACAGATATG	TAGACTAATGCAGAGAGGCTGTGAGGGATCGTTATCTCC	TAGACTAATGCAGAGAGGCGACAGGCAGTCACAGATATG	CTAGACTAATGCAGAGAGCG	NXPH2	Rspo1
15	BpID_0021	13443	TCTGCGAAGGTAGTGTATACTGTACCCGGTCACATAGAA	TCTGCGAAGGTAGTGTATAACAGTTGGAAAGCCGAGTAC	TCTGCGAAGGTAGTGTATAGACAGGCAGTCACAGATATG	TCTGCGAAGGTAGTGTATAGACAGGCAGTCACAGATATG	TCTGCGAAGGTAGTGTATAACAGTTGGAAAGCCGAGTAC	CTCTGCGAAGGTAGTGTAAT	SCUBE1	Fam84b
16	BpID_0022	11234	TTTCCAATACGGTGTACCTCTGTACCCGGTCACATAGAA	TTTCCAATACGGTGTACCTCTGTACCCGGTCACATAGAA	TTTCCAATACGGTGTACCTTGTGAGGGATCGTTATCTCC	TTTCCAATACGGTGTACCTACAGTTGGAAAGCCGAGTAC	TTTCCAATACGGTGTACCTGACAGGCAGTCACAGATATG	CTTTCCAATACGGTGTACGA	COL22A1	Deptor
17	BpID_0023	34233	TTTCGACGCTGACACTATTACAGTTGGAAAGCCGAGTAC	TTTCGACGCTGACACTATTGACAGGCAGTCACAGATATG	TTTCGACGCTGACACTATTTGTGAGGGATCGTTATCTCC	TTTCGACGCTGACACTATTACAGTTGGAAAGCCGAGTAC	TTTCGACGCTGACACTATTACAGTTGGAAAGCCGAGTAC	CTTTCGACGCTGACACTAAA	NDNF	Ndnf
18	BpID_0024	44234	TTTGTGAATAGTCTAGCCGGACAGGCAGTCACAGATATG	TTTGTGAATAGTCTAGCCGGACAGGCAGTCACAGATATG	TTTGTGAATAGTCTAGCCGTGTGAGGGATCGTTATCTCC	TTTGTGAATAGTCTAGCCGACAGTTGGAAAGCCGAGTAC	TTTGTGAATAGTCTAGCCGGACAGGCAGTCACAGATATG	CTTTGTGAATAGTCTAGCGC	LAMP5	Chrna2
19	BpID_0025	22331	CACTATTACGCAGAGCAAGTGTGAGGGATCGTTATCTCC	CACTATTACGCAGAGCAAGTGTGAGGGATCGTTATCTCC	CACTATTACGCAGAGCAAGACAGTTGGAAAGCCGAGTAC	CACTATTACGCAGAGCAAGACAGTTGGAAAGCCGAGTAC	CACTATTACGCAGAGCAAGCTGTACCCGGTCACATAGAA	GCACTATTACGCAGAGCATC	VIP	Calb1
20	BpID_0026	13322	GTATAGTACATTCCCGCTGCTGTACCCGGTCACATAGAA	GTATAGTACATTCCCGCTGACAGTTGGAAAGCCGAGTAC	GTATAGTACATTCCCGCTGACAGTTGGAAAGCCGAGTAC	GTATAGTACATTCCCGCTGTGTGAGGGATCGTTATCTCC	GTATAGTACATTCCCGCTGTGTGAGGGATCGTTATCTCC	GGTATAGTACATTCCCGCAC	LHX6	Sncg
21	BpID_0027	44221	GTATGCGACCTACTCTTTGGACAGGCAGTCACAGATATG	GTATGCGACCTACTCTTTGGACAGGCAGTCACAGATATG	GTATGCGACCTACTCTTTGTGTGAGGGATCGTTATCTCC	GTATGCGACCTACTCTTTGTGTGAGGGATCGTTATCTCC	GTATGCGACCTACTCTTTGCTGTACCCGGTCACATAGAA	GGTATGCGACCTACTCTTAC	PVALB	Th
22	BpID_0028	22133	TCTGAGAATGTGTTAGCTGTGTGAGGGATCGTTATCTCC	TCTGAGAATGTGTTAGCTGTGTGAGGGATCGTTATCTCC	TCTGAGAATGTGTTAGCTGCTGTACCCGGTCACATAGAA	TCTGAGAATGTGTTAGCTGACAGTTGGAAAGCCGAGTAC	TCTGAGAATGTGTTAGCTGACAGTTGGAAAGCCGAGTAC	GTCTGAGAATGTGTTAGCAC	PRRT4	Gad1
23	BpID_0029	42344	TCTGCATAGAGAACAACCAGACAGGCAGTCACAGATATG	TCTGCATAGAGAACAACCATGTGAGGGATCGTTATCTCC	TCTGCATAGAGAACAACCAACAGTTGGAAAGCCGAGTAC	TCTGCATAGAGAACAACCAGACAGGCAGTCACAGATATG	TCTGCATAGAGAACAACCAGACAGGCAGTCACAGATATG	GTCTGCATAGAGAACAACGT	ANK1	Slc17a7
24	BpID_0030	12413	ACGTTTGACGAGGAGTAGTCTGTACCCGGTCACATAGAA	ACGTTTGACGAGGAGTAGTTGTGAGGGATCGTTATCTCC	ACGTTTGACGAGGAGTAGTGACAGGCAGTCACAGATATG	ACGTTTGACGAGGAGTAGTCTGTACCCGGTCACATAGAA	ACGTTTGACGAGGAGTAGTACAGTTGGAAAGCCGAGTAC	TACGTTTGACGAGGAGTACA	BTBD11	Neurod1
25	BpID_0031	34341	CCGTTCCAAACTATAAGGCACAGTTGGAAAGCCGAGTAC	CCGTTCCAAACTATAAGGCGACAGGCAGTCACAGATATG	CCGTTCCAAACTATAAGGCACAGTTGGAAAGCCGAGTAC	CCGTTCCAAACTATAAGGCGACAGGCAGTCACAGATATG	CCGTTCCAAACTATAAGGCCTGTACCCGGTCACATAGAA	ACCGTTCCAAACTATAAGCG	DLX1	Rorb
26	BpID_0032	23132	CCTAAGTAAACGGCGTAGGTGTGAGGGATCGTTATCTCC	CCTAAGTAAACGGCGTAGGACAGTTGGAAAGCCGAGTAC	CCTAAGTAAACGGCGTAGGCTGTACCCGGTCACATAGAA	CCTAAGTAAACGGCGTAGGACAGTTGGAAAGCCGAGTAC	CCTAAGTAAACGGCGTAGGTGTGAGGGATCGTTATCTCC	ACCTAAGTAAACGGCGTACC	GAD2	Fezf2
27	BpID_0033	34112	CCTAATAACACTCACGGCAACAGTTGGAAAGCCGAGTAC	CCTAATAACACTCACGGCAGACAGGCAGTCACAGATATG	CCTAATAACACTCACGGCACTGTACCCGGTCACATAGAA	CCTAATAACACTCACGGCACTGTACCCGGTCACATAGAA	CCTAATAACACTCACGGCATGTGAGGGATCGTTATCTCC	ACCTAATAACACTCACGGGT	OPALIN	Adarb2
28	BpID_0034	22313	CCTACCTAAAGTGACATGCTGTGAGGGATCGTTATCTCC	CCTACCTAAAGTGACATGCTGTGAGGGATCGTTATCTCC	CCTACCTAAAGTGACATGCACAGTTGGAAAGCCGAGTAC	CCTACCTAAAGTGACATGCCTGTACCCGGTCACATAGAA	CCTACCTAAAGTGACATGCACAGTTGGAAAGCCGAGTAC	ACCTACCTAAAGTGACATCG	PDGFRA	Lamp5
29	BpID_0035	41132	GATACGGAAATGGACGTAGGACAGGCAGTCACAGATATG	GATACGGAAATGGACGTAGCTGTACCCGGTCACATAGAA	GATACGGAAATGGACGTAGCTGTACCCGGTCACATAGAA	GATACGGAAATGGACGTAGACAGTTGGAAAGCCGAGTAC	GATACGGAAATGGACGTAGTGTGAGGGATCGTTATCTCC	AGATACGGAAATGGACGTTC	NOSTRIN	Lhx6
30	BpID_0036	34143	GATACTTAACCATAGCGGGACAGTTGGAAAGCCGAGTAC	GATACTTAACCATAGCGGGGACAGGCAGTCACAGATATG	GATACTTAACCATAGCGGGCTGTACCCGGTCACATAGAA	GATACTTAACCATAGCGGGGACAGGCAGTCACAGATATG	GATACTTAACCATAGCGGGACAGTTGGAAAGCCGAGTAC	AGATACTTAACCATAGCGCC	DCN	Chodl
31	BpID_0037	34323	TAGACTTAACGCACGATGGACAGTTGGAAAGCCGAGTAC	TAGACTTAACGCACGATGGGACAGGCAGTCACAGATATG	TAGACTTAACGCACGATGGACAGTTGGAAAGCCGAGTAC	TAGACTTAACGCACGATGGTGTGAGGGATCGTTATCTCC	TAGACTTAACGCACGATGGACAGTTGGAAAGCCGAGTAC	ATAGACTTAACGCACGATCC	ETNPPL	Fa2h
32	BpID_0038	11423	TAGAGCGAACGATAGTTCGCTGTACCCGGTCACATAGAA	TAGAGCGAACGATAGTTCGCTGTACCCGGTCACATAGAA	TAGAGCGAACGATAGTTCGGACAGGCAGTCACAGATATG	TAGAGCGAACGATAGTTCGTGTGAGGGATCGTTATCTCC	TAGAGCGAACGATAGTTCGACAGTTGGAAAGCCGAGTAC	ATAGAGCGAACGATAGTTGC	PAX6	Ly86
33	BpID_0039	43323	TAGAGTCAACGAGCGTAGGGACAGGCAGTCACAGATATG	TAGAGTCAACGAGCGTAGGACAGTTGGAAAGCCGAGTAC	TAGAGTCAACGAGCGTAGGACAGTTGGAAAGCCGAGTAC	TAGAGTCAACGAGCGTAGGTGTGAGGGATCGTTATCTCC	TAGAGTCAACGAGCGTAGGACAGTTGGAAAGCCGAGTAC	ATAGAGTCAACGAGCGTACC	TMEM255A	Ly6c2
34	BpID_0040	23411	ACACTAACTCGAATGACCATGTGAGGGATCGTTATCTCC	ACACTAACTCGAATGACCAACAGTTGGAAAGCCGAGTAC	ACACTAACTCGAATGACCAGACAGGCAGTCACAGATATG	ACACTAACTCGAATGACCACTGTACCCGGTCACATAGAA	ACACTAACTCGAATGACCACTGTACCCGGTCACATAGAA	CACACTAACTCGAATGACGT	TH	Dcn
35	BpID_0041	43314	ACACTGTAAGACGATAGGGGACAGGCAGTCACAGATATG	ACACTGTAAGACGATAGGGACAGTTGGAAAGCCGAGTAC	ACACTGTAAGACGATAGGGACAGTTGGAAAGCCGAGTAC	ACACTGTAAGACGATAGGGCTGTACCCGGTCACATAGAA	ACACTGTAAGACGATAGGGGACAGGCAGTCACAGATATG	CACACTGTAAGACGATAGCC	MYZAP	Fgfr3
36	BpID_0042	41433	CGTCAGAAGCCATACTACTGACAGGCAGTCACAGATATG	CGTCAGAAGCCATACTACTCTGTACCCGGTCACATAGAA	CGTCAGAAGCCATACTACTGACAGGCAGTCACAGATATG	CGTCAGAAGCCATACTACTACAGTTGGAAAGCCGAGTAC	CGTCAGAAGCCATACTACTACAGTTGGAAAGCCGAGTAC	CCGTCAGAAGCCATACTAGA	SMYD1	Map3k7cl
37	BpID_0043	23141	CGTCGATACAGACTCAGTATGTGAGGGATCGTTATCTCC	CGTCGATACAGACTCAGTAACAGTTGGAAAGCCGAGTAC	CGTCGATACAGACTCAGTACTGTACCCGGTCACATAGAA	CGTCGATACAGACTCAGTAGACAGGCAGTCACAGATATG	CGTCGATACAGACTCAGTACTGTACCCGGTCACATAGAA	CCGTCGATACAGACTCAGAT	SULF1	Nxph1
38	BpID_0044	13223	GGACTAAGGGCGACTAAATCTGTACCCGGTCACATAGAA	GGACTAAGGGCGACTAAATACAGTTGGAAAGCCGAGTAC	GGACTAAGGGCGACTAAATTGTGAGGGATCGTTATCTCC	GGACTAAGGGCGACTAAATTGTGAGGGATCGTTATCTCC	GGACTAAGGGCGACTAAATACAGTTGGAAAGCCGAGTAC	CGGACTAAGGGCGACTAATA	NXPH1	Pcp4
39	BpID_0045	12314	TAGACTGAATCATCACCCTCTGTACCCGGTCACATAGAA	TAGACTGAATCATCACCCTTGTGAGGGATCGTTATCTCC	TAGACTGAATCATCACCCTACAGTTGGAAAGCCGAGTAC	TAGACTGAATCATCACCCTCTGTACCCGGTCACATAGAA	TAGACTGAATCATCACCCTGACAGGCAGTCACAGATATG	CTAGACTGAATCATCACCGA	CDH9	Neurod6
40	BpID_0046	42443	TCTGTGAATACCGAGTAGTGACAGGCAGTCACAGATATG	TCTGTGAATACCGAGTAGTTGTGAGGGATCGTTATCTCC	TCTGTGAATACCGAGTAGTGACAGGCAGTCACAGATATG	TCTGTGAATACCGAGTAGTGACAGGCAGTCACAGATATG	TCTGTGAATACCGAGTAGTACAGTTGGAAAGCCGAGTAC	CTCTGTGAATACCGAGTACA	CNTN3	Nrn1
41	BpID_0047	21431	AACTATGCTGACAGTACGCTGTGAGGGATCGTTATCTCC	AACTATGCTGACAGTACGCCTGTACCCGGTCACATAGAA	AACTATGCTGACAGTACGCGACAGGCAGTCACAGATATG	AACTATGCTGACAGTACGCACAGTTGGAAAGCCGAGTAC	AACTATGCTGACAGTACGCCTGTACCCGGTCACATAGAA	GAACTATGCTGACAGTACCG	EGFEM1P	Nrgn
42	BpID_0048	31421	GTCAGAGACGTAGCATCTTACAGTTGGAAAGCCGAGTAC	GTCAGAGACGTAGCATCTTCTGTACCCGGTCACATAGAA	GTCAGAGACGTAGCATCTTGACAGGCAGTCACAGATATG	GTCAGAGACGTAGCATCTTTGTGAGGGATCGTTATCTCC	GTCAGAGACGTAGCATCTTCTGTACCCGGTCACATAGAA	GGTCAGAGACGTAGCATCAA	CNTNAP2	Ptn
43	BpID_0049	43143	TCTGGAGAGATCAGTATGGGACAGGCAGTCACAGATATG	TCTGGAGAGATCAGTATGGACAGTTGGAAAGCCGAGTAC	TCTGGAGAGATCAGTATGGCTGTACCCGGTCACATAGAA	TCTGGAGAGATCAGTATGGGACAGGCAGTCACAGATATG	TCTGGAGAGATCAGTATGGACAGTTGGAAAGCCGAGTAC	GTCTGGAGAGATCAGTATCC	COL5A2	Cck
44	BpID_0050	14132	ACTATGCCTACCTGTCGTACTGTACCCGGTCACATAGAA	ACTATGCCTACCTGTCGTAGACAGGCAGTCACAGATATG	ACTATGCCTACCTGTCGTACTGTACCCGGTCACATAGAA	ACTATGCCTACCTGTCGTAACAGTTGGAAAGCCGAGTAC	ACTATGCCTACCTGTCGTATGTGAGGGATCGTTATCTCC	TACTATGCCTACCTGTCGAT	THSD7A	Synpr
45	BpID_0051	12442	CGCGTCTACCTGACTTTTCCTGTACCCGGTCACATAGAA	CGCGTCTACCTGACTTTTCTGTGAGGGATCGTTATCTCC	CGCGTCTACCTGACTTTTCGACAGGCAGTCACAGATATG	CGCGTCTACCTGACTTTTCGACAGGCAGTCACAGATATG	CGCGTCTACCTGACTTTTCTGTGAGGGATCGTTATCTCC	TCGCGTCTACCTGACTTTAG	SPOCK1	Slc6a1
46	BpID_0052	14422	CGCGTTCACCGTAATCTATCTGTACCCGGTCACATAGAA	CGCGTTCACCGTAATCTATGACAGGCAGTCACAGATATG	CGCGTTCACCGTAATCTATGACAGGCAGTCACAGATATG	CGCGTTCACCGTAATCTATTGTGAGGGATCGTTATCTCC	CGCGTTCACCGTAATCTATTGTGAGGGATCGTTATCTCC	TCGCGTTCACCGTAATCTTA	DPP10	Dlx6os1
47	BpID_0053	14321	CCTACGAACACTAAGTCCCCTGTACCCGGTCACATAGAA	CCTACGAACACTAAGTCCCGACAGGCAGTCACAGATATG	CCTACGAACACTAAGTCCCACAGTTGGAAAGCCGAGTAC	CCTACGAACACTAAGTCCCTGTGAGGGATCGTTATCTCC	CCTACGAACACTAAGTCCCCTGTACCCGGTCACATAGAA	ACCTACGAACACTAAGTCGG	GRIA4	Atp1a3
48	BpID_0054	31443	AGACTCTCGATCAGCCGATACAGTTGGAAAGCCGAGTAC	AGACTCTCGATCAGCCGATCTGTACCCGGTCACATAGAA	AGACTCTCGATCAGCCGATGACAGGCAGTCACAGATATG	AGACTCTCGATCAGCCGATGACAGGCAGTCACAGATATG	AGACTCTCGATCAGCCGATACAGTTGGAAAGCCGAGTAC	TAGACTCTCGATCAGCCGTA	ERBB4	Arpp19
49	BpID_0055	24412	TGACATAGTGGTCGAGTAGTGTGAGGGATCGTTATCTCC	TGACATAGTGGTCGAGTAGGACAGGCAGTCACAGATATG	TGACATAGTGGTCGAGTAGGACAGGCAGTCACAGATATG	TGACATAGTGGTCGAGTAGCTGTACCCGGTCACATAGAA	TGACATAGTGGTCGAGTAGTGTGAGGGATCGTTATCTCC	TTGACATAGTGGTCGAGTTC	PTPRK	Cxcl14
50	BpID_0056	24311	ACCGTCTAAACCATACGACTGTGAGGGATCGTTATCTCC	ACCGTCTAAACCATACGACGACAGGCAGTCACAGATATG	ACCGTCTAAACCATACGACACAGTTGGAAAGCCGAGTAC	ACCGTCTAAACCATACGACCTGTACCCGGTCACATAGAA	ACCGTCTAAACCATACGACCTGTACCCGGTCACATAGAA	AACCGTCTAAACCATACGTG	RXFP1	Rab3b
51	BpID_0057	32411	ACGACTAACAACTGTCCCAACAGTTGGAAAGCCGAGTAC	ACGACTAACAACTGTCCCATGTGAGGGATCGTTATCTCC	ACGACTAACAACTGTCCCAGACAGGCAGTCACAGATATG	ACGACTAACAACTGTCCCACTGTACCCGGTCACATAGAA	ACGACTAACAACTGTCCCACTGTACCCGGTCACATAGAA	AACGACTAACAACTGTCCGT	FSTL5	Cryab
52	BpID_0058	33234	CGAGGTTAAAGTCAAGTGGACAGTTGGAAAGCCGAGTAC	CGAGGTTAAAGTCAAGTGGACAGTTGGAAAGCCGAGTAC	CGAGGTTAAAGTCAAGTGGTGTGAGGGATCGTTATCTCC	CGAGGTTAAAGTCAAGTGGACAGTTGGAAAGCCGAGTAC	CGAGGTTAAAGTCAAGTGGGACAGGCAGTCACAGATATG	ACGAGGTTAAAGTCAAGTCC	PDE1A	Penk
53	BpID_0059	13434	CGAGTAGAAATGACGCTGGCTGTACCCGGTCACATAGAA	CGAGTAGAAATGACGCTGGACAGTTGGAAAGCCGAGTAC	CGAGTAGAAATGACGCTGGGACAGGCAGTCACAGATATG	CGAGTAGAAATGACGCTGGACAGTTGGAAAGCCGAGTAC	CGAGTAGAAATGACGCTGGGACAGGCAGTCACAGATATG	ACGAGTAGAAATGACGCTCC	COL24A1	Tesc
54	BpID_0060	42113	GCGGACTAAATATAGGTGCGACAGGCAGTCACAGATATG	GCGGACTAAATATAGGTGCTGTGAGGGATCGTTATCTCC	GCGGACTAAATATAGGTGCCTGTACCCGGTCACATAGAA	GCGGACTAAATATAGGTGCCTGTACCCGGTCACATAGAA	GCGGACTAAATATAGGTGCACAGTTGGAAAGCCGAGTAC	AGCGGACTAAATATAGGTCG	PTPRD	Crh
55	BpID_0061	44243	TATCTTTAACGTCGAGCCGGACAGGCAGTCACAGATATG	TATCTTTAACGTCGAGCCGGACAGGCAGTCACAGATATG	TATCTTTAACGTCGAGCCGTGTGAGGGATCGTTATCTCC	TATCTTTAACGTCGAGCCGGACAGGCAGTCACAGATATG	TATCTTTAACGTCGAGCCGACAGTTGGAAAGCCGAGTAC	ATATCTTTAACGTCGAGCGC	NTNG1	Caln1
56	BpID_0062	11324	ACGGCATACACAATTACCACTGTACCCGGTCACATAGAA	ACGGCATACACAATTACCACTGTACCCGGTCACATAGAA	ACGGCATACACAATTACCAACAGTTGGAAAGCCGAGTAC	ACGGCATACACAATTACCATGTGAGGGATCGTTATCTCC	ACGGCATACACAATTACCAGACAGGCAGTCACAGATATG	CACGGCATACACAATTACGT	ALCAM	Kcnip1
57	BpID_0063	32132	ACGGTATAGACACCACGATACAGTTGGAAAGCCGAGTAC	ACGGTATAGACACCACGATTGTGAGGGATCGTTATCTCC	ACGGTATAGACACCACGATCTGTACCCGGTCACATAGAA	ACGGTATAGACACCACGATACAGTTGGAAAGCCGAGTAC	ACGGTATAGACACCACGATTGTGAGGGATCGTTATCTCC	CACGGTATAGACACCACGTA	IQCJ-SCHIP1	Gm11549
58	BpID_0064	31214	ACGGTCAACTAGGTGAGTTACAGTTGGAAAGCCGAGTAC	ACGGTCAACTAGGTGAGTTCTGTACCCGGTCACATAGAA	ACGGTCAACTAGGTGAGTTTGTGAGGGATCGTTATCTCC	ACGGTCAACTAGGTGAGTTCTGTACCCGGTCACATAGAA	ACGGTCAACTAGGTGAGTTGACAGGCAGTCACAGATATG	CACGGTCAACTAGGTGAGAA	NTM	Ctxn1
59	BpID_0065	41312	CTTATCGAAGTAGACGAGTGACAGGCAGTCACAGATATG	CTTATCGAAGTAGACGAGTCTGTACCCGGTCACATAGAA	CTTATCGAAGTAGACGAGTACAGTTGGAAAGCCGAGTAC	CTTATCGAAGTAGACGAGTCTGTACCCGGTCACATAGAA	CTTATCGAAGTAGACGAGTTGTGAGGGATCGTTATCTCC	CCTTATCGAAGTAGACGACA	SNTG1	Car4
60	BpID_0066	43341	GGTACTAAGGCTGACCTTTGACAGGCAGTCACAGATATG	GGTACTAAGGCTGACCTTTACAGTTGGAAAGCCGAGTAC	GGTACTAAGGCTGACCTTTACAGTTGGAAAGCCGAGTAC	GGTACTAAGGCTGACCTTTGACAGGCAGTCACAGATATG	GGTACTAAGGCTGACCTTTCTGTACCCGGTCACATAGAA	CGGTACTAAGGCTGACCTAA	SCHIP1	Nfib
61	BpID_0067	41213	GGTCAACTCTACCTAAGCTGACAGGCAGTCACAGATATG	GGTCAACTCTACCTAAGCTCTGTACCCGGTCACATAGAA	GGTCAACTCTACCTAAGCTTGTGAGGGATCGTTATCTCC	GGTCAACTCTACCTAAGCTCTGTACCCGGTCACATAGAA	GGTCAACTCTACCTAAGCTACAGTTGGAAAGCCGAGTAC	CGGTCAACTCTACCTAAGGA	ARPP21	Id2
62	BpID_0068	32433	ACATCAGAGTACCAGCTGTACAGTTGGAAAGCCGAGTAC	ACATCAGAGTACCAGCTGTTGTGAGGGATCGTTATCTCC	ACATCAGAGTACCAGCTGTGACAGGCAGTCACAGATATG	ACATCAGAGTACCAGCTGTACAGTTGGAAAGCCGAGTAC	ACATCAGAGTACCAGCTGTACAGTTGGAAAGCCGAGTAC	GACATCAGAGTACCAGCTCA	MEG3	Igfbp6
63	BpID_0069	44212	ACATCGCAGCAGATAGAAGGACAGGCAGTCACAGATATG	ACATCGCAGCAGATAGAAGGACAGGCAGTCACAGATATG	ACATCGCAGCAGATAGAAGTGTGAGGGATCGTTATCTCC	ACATCGCAGCAGATAGAAGCTGTACCCGGTCACATAGAA	ACATCGCAGCAGATAGAAGTGTGAGGGATCGTTATCTCC	GACATCGCAGCAGATAGATC	SLIT2	Itpka
64	BpID_0070	33414	CCTTACTACCTACGGGTATACAGTTGGAAAGCCGAGTAC	CCTTACTACCTACGGGTATACAGTTGGAAAGCCGAGTAC	CCTTACTACCTACGGGTATGACAGGCAGTCACAGATATG	CCTTACTACCTACGGGTATCTGTACCCGGTCACATAGAA	CCTTACTACCTACGGGTATGACAGGCAGTCACAGATATG	GCCTTACTACCTACGGGTTA	GRIK1	Ptprd
65	BpID_0071	41422	CGAATGTCGGAGACTACAAGACAGGCAGTCACAGATATG	CGAATGTCGGAGACTACAACTGTACCCGGTCACATAGAA	CGAATGTCGGAGACTACAAGACAGGCAGTCACAGATATG	CGAATGTCGGAGACTACAATGTGAGGGATCGTTATCTCC	CGAATGTCGGAGACTACAATGTGAGGGATCGTTATCTCC	GCGAATGTCGGAGACTACTT	CTNNA2	Sv2b
66	BpID_0072	11342	TAACTCCTCTCACGGATCTCTGTACCCGGTCACATAGAA	TAACTCCTCTCACGGATCTCTGTACCCGGTCACATAGAA	TAACTCCTCTCACGGATCTACAGTTGGAAAGCCGAGTAC	TAACTCCTCTCACGGATCTGACAGGCAGTCACAGATATG	TAACTCCTCTCACGGATCTTGTGAGGGATCGTTATCTCC	GTAACTCCTCTCACGGATGA	NCAM2	3110035E14Rik
67	BpID_0073	31232	TAAGCACCTGTCAGTACGTACAGTTGGAAAGCCGAGTAC	TAAGCACCTGTCAGTACGTCTGTACCCGGTCACATAGAA	TAAGCACCTGTCAGTACGTTGTGAGGGATCGTTATCTCC	TAAGCACCTGTCAGTACGTACAGTTGGAAAGCCGAGTAC	TAAGCACCTGTCAGTACGTTGTGAGGGATCGTTATCTCC	GTAAGCACCTGTCAGTACCA	CDH13	Reln
68	BpID_0074	14123	TAAGCGGCTAGACGTACATCTGTACCCGGTCACATAGAA	TAAGCGGCTAGACGTACATGACAGGCAGTCACAGATATG	TAAGCGGCTAGACGTACATCTGTACCCGGTCACATAGAA	TAAGCGGCTAGACGTACATTGTGAGGGATCGTTATCTCC	TAAGCGGCTAGACGTACATACAGTTGGAAAGCCGAGTAC	GTAAGCGGCTAGACGTACTA	COL21A1	Rprml
69	BpID_0075	31223	AGAGCATCTGACGCTATCTACAGTTGGAAAGCCGAGTAC	AGAGCATCTGACGCTATCTCTGTACCCGGTCACATAGAA	AGAGCATCTGACGCTATCTTGTGAGGGATCGTTATCTCC	AGAGCATCTGACGCTATCTTGTGAGGGATCGTTATCTCC	AGAGCATCTGACGCTATCTACAGTTGGAAAGCCGAGTAC	TAGAGCATCTGACGCTATGA	SPHKAP	Cnr1
70	BpID_0076	42131	TGATATAGCGTATTCGCCGGACAGGCAGTCACAGATATG	TGATATAGCGTATTCGCCGTGTGAGGGATCGTTATCTCC	TGATATAGCGTATTCGCCGCTGTACCCGGTCACATAGAA	TGATATAGCGTATTCGCCGACAGTTGGAAAGCCGAGTAC	TGATATAGCGTATTCGCCGCTGTACCCGGTCACATAGAA	TTGATATAGCGTATTCGCGC	GRIK2	Cacna2d3
71	BpID_0077	14433	TGATCGTAGATTCGTGACGCTGTACCCGGTCACATAGAA	TGATCGTAGATTCGTGACGGACAGGCAGTCACAGATATG	TGATCGTAGATTCGTGACGGACAGGCAGTCACAGATATG	TGATCGTAGATTCGTGACGACAGTTGGAAAGCCGAGTAC	TGATCGTAGATTCGTGACGACAGTTGGAAAGCCGAGTAC	TTGATCGTAGATTCGTGAGC	SYT1	Ppapdc1a
72	BpID_0078	14334	ACGATCTAAACCGTATCGCCTGTACCCGGTCACATAGAA	ACGATCTAAACCGTATCGCGACAGGCAGTCACAGATATG	ACGATCTAAACCGTATCGCACAGTTGGAAAGCCGAGTAC	ACGATCTAAACCGTATCGCACAGTTGGAAAGCCGAGTAC	ACGATCTAAACCGTATCGCGACAGGCAGTCACAGATATG	AACGATCTAAACCGTATCCG	SLC6A1	Adcy2
73	BpID_0079	23312	CGAGTGTAAAGTAGACGGGTGTGAGGGATCGTTATCTCC	CGAGTGTAAAGTAGACGGGACAGTTGGAAAGCCGAGTAC	CGAGTGTAAAGTAGACGGGACAGTTGGAAAGCCGAGTAC	CGAGTGTAAAGTAGACGGGCTGTACCCGGTCACATAGAA	CGAGTGTAAAGTAGACGGGTGTGAGGGATCGTTATCTCC	ACGAGTGTAAAGTAGACGCC	SPOCK3	Kcnip4
74	BpID_0080	21143	CGATAATAACAGCTCCTGCTGTGAGGGATCGTTATCTCC	CGATAATAACAGCTCCTGCCTGTACCCGGTCACATAGAA	CGATAATAACAGCTCCTGCCTGTACCCGGTCACATAGAA	CGATAATAACAGCTCCTGCGACAGGCAGTCACAGATATG	CGATAATAACAGCTCCTGCACAGTTGGAAAGCCGAGTAC	ACGATAATAACAGCTCCTCG	KCNT2	Sparcl1
75	BpID_0081	41231	CGATACTAAATGATCCCCGGACAGGCAGTCACAGATATG	CGATACTAAATGATCCCCGCTGTACCCGGTCACATAGAA	CGATACTAAATGATCCCCGTGTGAGGGATCGTTATCTCC	CGATACTAAATGATCCCCGACAGTTGGAAAGCCGAGTAC	CGATACTAAATGATCCCCGCTGTACCCGGTCACATAGAA	ACGATACTAAATGATCCCGC	SPARCL1	Brinp3
76	BpID_0082	44331	GCGGGTGAAATGACTATTGGACAGGCAGTCACAGATATG	GCGGGTGAAATGACTATTGGACAGGCAGTCACAGATATG	GCGGGTGAAATGACTATTGACAGTTGGAAAGCCGAGTAC	GCGGGTGAAATGACTATTGACAGTTGGAAAGCCGAGTAC	GCGGGTGAAATGACTATTGCTGTACCCGGTCACATAGAA	AGCGGGTGAAATGACTATAC	LHFPL3	Tmsb10
77	BpID_0083	43121	TATGGACAACCCTCTACTCGACAGGCAGTCACAGATATG	TATGGACAACCCTCTACTCACAGTTGGAAAGCCGAGTAC	TATGGACAACCCTCTACTCCTGTACCCGGTCACATAGAA	TATGGACAACCCTCTACTCTGTGAGGGATCGTTATCTCC	TATGGACAACCCTCTACTCCTGTACCCGGTCACATAGAA	ATATGGACAACCCTCTACAG	TRHDE	Cplx3
78	BpID_0084	14224	TATGTATAACGCCTACCGCCTGTACCCGGTCACATAGAA	TATGTATAACGCCTACCGCGACAGGCAGTCACAGATATG	TATGTATAACGCCTACCGCTGTGAGGGATCGTTATCTCC	TATGTATAACGCCTACCGCTGTGAGGGATCGTTATCTCC	TATGTATAACGCCTACCGCGACAGGCAGTCACAGATATG	ATATGTATAACGCCTACCCG	NECAB1	Rgs10
79	BpID_0085	33441	TATTCGCAACCTACGTCCTACAGTTGGAAAGCCGAGTAC	TATTCGCAACCTACGTCCTACAGTTGGAAAGCCGAGTAC	TATTCGCAACCTACGTCCTGACAGGCAGTCACAGATATG	TATTCGCAACCTACGTCCTGACAGGCAGTCACAGATATG	TATTCGCAACCTACGTCCTCTGTACCCGGTCACATAGAA	ATATTCGCAACCTACGTCGA	PTPRZ1	Thsd7a
80	BpID_0086	13412	ACGTACTAAGACCACTACCCTGTACCCGGTCACATAGAA	ACGTACTAAGACCACTACCACAGTTGGAAAGCCGAGTAC	ACGTACTAAGACCACTACCGACAGGCAGTCACAGATATG	ACGTACTAAGACCACTACCCTGTACCCGGTCACATAGAA	ACGTACTAAGACCACTACCTGTGAGGGATCGTTATCTCC	CACGTACTAAGACCACTAGG	ENC1	Rasl10a
81	BpID_0087	34121	CTCCTAGACACGAGTATCTACAGTTGGAAAGCCGAGTAC	CTCCTAGACACGAGTATCTGACAGGCAGTCACAGATATG	CTCCTAGACACGAGTATCTCTGTACCCGGTCACATAGAA	CTCCTAGACACGAGTATCTTGTGAGGGATCGTTATCTCC	CTCCTAGACACGAGTATCTCTGTACCCGGTCACATAGAA	CCTCCTAGACACGAGTATGA	EDIL3	Snca
82	BpID_0088	21323	CTCGATCACCAGAGTTACTTGTGAGGGATCGTTATCTCC	CTCGATCACCAGAGTTACTCTGTACCCGGTCACATAGAA	CTCGATCACCAGAGTTACTACAGTTGGAAAGCCGAGTAC	CTCGATCACCAGAGTTACTTGTGAGGGATCGTTATCTCC	CTCGATCACCAGAGTTACTACAGTTGGAAAGCCGAGTAC	CCTCGATCACCAGAGTTAGA	PCDH9	Nov
83	BpID_0089	44313	TGAGTAAGTCTTCCACAGCGACAGGCAGTCACAGATATG	TGAGTAAGTCTTCCACAGCGACAGGCAGTCACAGATATG	TGAGTAAGTCTTCCACAGCACAGTTGGAAAGCCGAGTAC	TGAGTAAGTCTTCCACAGCCTGTACCCGGTCACATAGAA	TGAGTAAGTCTTCCACAGCACAGTTGGAAAGCCGAGTAC	CTGAGTAAGTCTTCCACACG	SERPINE2	Grik1
84	BpID_0090	23123	TGATAGGAAGTGTCGCTTTTGTGAGGGATCGTTATCTCC	TGATAGGAAGTGTCGCTTTACAGTTGGAAAGCCGAGTAC	TGATAGGAAGTGTCGCTTTCTGTACCCGGTCACATAGAA	TGATAGGAAGTGTCGCTTTTGTGAGGGATCGTTATCTCC	TGATAGGAAGTGTCGCTTTACAGTTGGAAAGCCGAGTAC	CTGATAGGAAGTGTCGCTAA	ZMAT4	Serpine2
85	BpID_0091	22144	TGATCCACGTACAGAGTCTTGTGAGGGATCGTTATCTCC	TGATCCACGTACAGAGTCTTGTGAGGGATCGTTATCTCC	TGATCCACGTACAGAGTCTCTGTACCCGGTCACATAGAA	TGATCCACGTACAGAGTCTGACAGGCAGTCACAGATATG	TGATCCACGTACAGAGTCTGACAGGCAGTCACAGATATG	CTGATCCACGTACAGAGTGA	KIT	Pantr1
86	BpID_0092	43442	CCGACCTACCGTATGATTAGACAGGCAGTCACAGATATG	CCGACCTACCGTATGATTAACAGTTGGAAAGCCGAGTAC	CCGACCTACCGTATGATTAGACAGGCAGTCACAGATATG	CCGACCTACCGTATGATTAGACAGGCAGTCACAGATATG	CCGACCTACCGTATGATTATGTGAGGGATCGTTATCTCC	GCCGACCTACCGTATGATAT	IL1RAPL1	Fam19a1
87	BpID_0093	21341	GTGCTCTACGAGTCTGAATTGTGAGGGATCGTTATCTCC	GTGCTCTACGAGTCTGAATCTGTACCCGGTCACATAGAA	GTGCTCTACGAGTCTGAATACAGTTGGAAAGCCGAGTAC	GTGCTCTACGAGTCTGAATGACAGGCAGTCACAGATATG	GTGCTCTACGAGTCTGAATCTGTACCCGGTCACATAGAA	GGTGCTCTACGAGTCTGATA	SYNPR	Sema3e
88	BpID_0094	31124	ACTGTGTACGTTCAGCGTCACAGTTGGAAAGCCGAGTAC	ACTGTGTACGTTCAGCGTCCTGTACCCGGTCACATAGAA	ACTGTGTACGTTCAGCGTCCTGTACCCGGTCACATAGAA	ACTGTGTACGTTCAGCGTCTGTGAGGGATCGTTATCTCC	ACTGTGTACGTTCAGCGTCGACAGGCAGTCACAGATATG	TACTGTGTACGTTCAGCGAG	PCDH7	Ptprt
89	BpID_0095	43424	ACTTATGATGACTGCGGTGGACAGGCAGTCACAGATATG	ACTTATGATGACTGCGGTGACAGTTGGAAAGCCGAGTAC	ACTTATGATGACTGCGGTGGACAGGCAGTCACAGATATG	ACTTATGATGACTGCGGTGTGTGAGGGATCGTTATCTCC	ACTTATGATGACTGCGGTGGACAGGCAGTCACAGATATG	TACTTATGATGACTGCGGAC	RELN	Pthlh
90	BpID_0096	33122	ACTTCATATCAGTCGCAGCACAGTTGGAAAGCCGAGTAC	ACTTCATATCAGTCGCAGCACAGTTGGAAAGCCGAGTAC	ACTTCATATCAGTCGCAGCCTGTACCCGGTCACATAGAA	ACTTCATATCAGTCGCAGCTGTGAGGGATCGTTATCTCC	ACTTCATATCAGTCGCAGCTGTGAGGGATCGTTATCTCC	TACTTCATATCAGTCGCACG	SORBS2	Zmat4
91	BpID_0097	33144	CGTACTGATTGACGGTGTAACAGTTGGAAAGCCGAGTAC	CGTACTGATTGACGGTGTAACAGTTGGAAAGCCGAGTAC	CGTACTGATTGACGGTGTACTGTACCCGGTCACATAGAA	CGTACTGATTGACGGTGTAGACAGGCAGTCACAGATATG	CGTACTGATTGACGGTGTAGACAGGCAGTCACAGATATG	TCGTACTGATTGACGGTGAT	CDH10	R3hdm1
92	BpID_0098	13232	ACACGTTAAACCCGATCACCTGTACCCGGTCACATAGAA	ACACGTTAAACCCGATCACACAGTTGGAAAGCCGAGTAC	ACACGTTAAACCCGATCACTGTGAGGGATCGTTATCTCC	ACACGTTAAACCCGATCACACAGTTGGAAAGCCGAGTAC	ACACGTTAAACCCGATCACTGTGAGGGATCGTTATCTCC	AACACGTTAAACCCGATCTG	OXR1	Rgs4
93	BpID_0099	32123	CGAAGTAACACGTCCTAGCACAGTTGGAAAGCCGAGTAC	CGAAGTAACACGTCCTAGCTGTGAGGGATCGTTATCTCC	CGAAGTAACACGTCCTAGCCTGTACCCGGTCACATAGAA	CGAAGTAACACGTCCTAGCTGTGAGGGATCGTTATCTCC	CGAAGTAACACGTCCTAGCACAGTTGGAAAGCCGAGTAC	ACGAAGTAACACGTCCTACG	OLFM3	Camk2n1
94	BpID_0100	42311	CGACACTAAATATGGTCGGGACAGGCAGTCACAGATATG	CGACACTAAATATGGTCGGTGTGAGGGATCGTTATCTCC	CGACACTAAATATGGTCGGACAGTTGGAAAGCCGAGTAC	CGACACTAAATATGGTCGGCTGTACCCGGTCACATAGAA	CGACACTAAATATGGTCGGCTGTACCCGGTCACATAGAA	ACGACACTAAATATGGTCCC	CACNA2D1	Hs3st2
95	BpID_0101	33212	GCCGTATAAATCACAGTGGACAGTTGGAAAGCCGAGTAC	GCCGTATAAATCACAGTGGACAGTTGGAAAGCCGAGTAC	GCCGTATAAATCACAGTGGTGTGAGGGATCGTTATCTCC	GCCGTATAAATCACAGTGGCTGTACCCGGTCACATAGAA	GCCGTATAAATCACAGTGGTGTGAGGGATCGTTATCTCC	AGCCGTATAAATCACAGTCC	PCDH15	Snhg11
96	BpID_0102	34424	GCCTAGCAAATGTAGTAGGACAGTTGGAAAGCCGAGTAC	GCCTAGCAAATGTAGTAGGGACAGGCAGTCACAGATATG	GCCTAGCAAATGTAGTAGGGACAGGCAGTCACAGATATG	GCCTAGCAAATGTAGTAGGTGTGAGGGATCGTTATCTCC	GCCTAGCAAATGTAGTAGGGACAGGCAGTCACAGATATG	AGCCTAGCAAATGTAGTACC	KCNC2	Etv1
97	BpID_0103	34211	TATAACGATACCACCCGACACAGTTGGAAAGCCGAGTAC	TATAACGATACCACCCGACGACAGGCAGTCACAGATATG	TATAACGATACCACCCGACTGTGAGGGATCGTTATCTCC	TATAACGATACCACCCGACCTGTACCCGGTCACATAGAA	TATAACGATACCACCCGACCTGTACCCGGTCACATAGAA	ATATAACGATACCACCCGTG	CADPS	Cdh9
98	BpID_0104	32321	TATAATTCACGACACCGGCACAGTTGGAAAGCCGAGTAC	TATAATTCACGACACCGGCTGTGAGGGATCGTTATCTCC	TATAATTCACGACACCGGCACAGTTGGAAAGCCGAGTAC	TATAATTCACGACACCGGCTGTGAGGGATCGTTATCTCC	TATAATTCACGACACCGGCCTGTACCCGGTCACATAGAA	ATATAATTCACGACACCGCG	CALM2	Hpca
99	BpID_0105	42241	TATACACAAGGACCTCGGCGACAGGCAGTCACAGATATG	TATACACAAGGACCTCGGCTGTGAGGGATCGTTATCTCC	TATACACAAGGACCTCGGCTGTGAGGGATCGTTATCTCC	TATACACAAGGACCTCGGCGACAGGCAGTCACAGATATG	TATACACAAGGACCTCGGCCTGTACCCGGTCACATAGAA	ATATACACAAGGACCTCGCG	FTH1	Cdh13
100	BpID_0106	42124	ACGACAACTTAGTACAGGCGACAGGCAGTCACAGATATG	ACGACAACTTAGTACAGGCTGTGAGGGATCGTTATCTCC	ACGACAACTTAGTACAGGCCTGTACCCGGTCACATAGAA	ACGACAACTTAGTACAGGCTGTGAGGGATCGTTATCTCC	ACGACAACTTAGTACAGGCGACAGGCAGTCACAGATATG	CACGACAACTTAGTACAGCG	CNTNAP4	Slc1a2
101	BpID_0107	43431	GGCTTCGAGAATGAGATTGGACAGGCAGTCACAGATATG	GGCTTCGAGAATGAGATTGACAGTTGGAAAGCCGAGTAC	GGCTTCGAGAATGAGATTGGACAGGCAGTCACAGATATG	GGCTTCGAGAATGAGATTGACAGTTGGAAAGCCGAGTAC	GGCTTCGAGAATGAGATTGCTGTACCCGGTCACATAGAA	CGGCTTCGAGAATGAGATAC	ITPR2	Gabra1
102	BpID_0108	12143	GGGACGTAAGTGTACTCTTCTGTACCCGGTCACATAGAA	GGGACGTAAGTGTACTCTTTGTGAGGGATCGTTATCTCC	GGGACGTAAGTGTACTCTTCTGTACCCGGTCACATAGAA	GGGACGTAAGTGTACTCTTGACAGGCAGTCACAGATATG	GGGACGTAAGTGTACTCTTACAGTTGGAAAGCCGAGTAC	CGGGACGTAAGTGTACTCAA	GABBR2	Igsf21
103	BpID_0109	14213	GGGACTAAGGTACGTTAGTCTGTACCCGGTCACATAGAA	GGGACTAAGGTACGTTAGTGACAGGCAGTCACAGATATG	GGGACTAAGGTACGTTAGTTGTGAGGGATCGTTATCTCC	GGGACTAAGGTACGTTAGTCTGTACCCGGTCACATAGAA	GGGACTAAGGTACGTTAGTACAGTTGGAAAGCCGAGTAC	CGGGACTAAGGTACGTTACA	HTR2C	Nek7
104	BpID_0110	32114	TATACGCAATGCACTCACTACAGTTGGAAAGCCGAGTAC	TATACGCAATGCACTCACTTGTGAGGGATCGTTATCTCC	TATACGCAATGCACTCACTCTGTACCCGGTCACATAGAA	TATACGCAATGCACTCACTCTGTACCCGGTCACATAGAA	TATACGCAATGCACTCACTGACAGGCAGTCACAGATATG	CTATACGCAATGCACTCAGA	STMN1	Meis2
105	BpID_0111	41334	TATATCCAAGTCTGCGAGTGACAGGCAGTCACAGATATG	TATATCCAAGTCTGCGAGTCTGTACCCGGTCACATAGAA	TATATCCAAGTCTGCGAGTACAGTTGGAAAGCCGAGTAC	TATATCCAAGTCTGCGAGTACAGTTGGAAAGCCGAGTAC	TATATCCAAGTCTGCGAGTGACAGGCAGTCACAGATATG	CTATATCCAAGTCTGCGACA	TMEFF2	Stxbp6
106	BpID_0112	41242	TGATGCTACACTAGGCAGTGACAGGCAGTCACAGATATG	TGATGCTACACTAGGCAGTCTGTACCCGGTCACATAGAA	TGATGCTACACTAGGCAGTTGTGAGGGATCGTTATCTCC	TGATGCTACACTAGGCAGTGACAGGCAGTCACAGATATG	TGATGCTACACTAGGCAGTTGTGAGGGATCGTTATCTCC	CTGATGCTACACTAGGCACA	CELF2	Rab3c
107	BpID_0113	42412	ACACTCGACGCCATAGAATGACAGGCAGTCACAGATATG	ACACTCGACGCCATAGAATTGTGAGGGATCGTTATCTCC	ACACTCGACGCCATAGAATGACAGGCAGTCACAGATATG	ACACTCGACGCCATAGAATCTGTACCCGGTCACATAGAA	ACACTCGACGCCATAGAATTGTGAGGGATCGTTATCTCC	GACACTCGACGCCATAGATA	RIT2	Alcam
108	BpID_0114	44342	ACACTGACTGACATCGACTGACAGGCAGTCACAGATATG	ACACTGACTGACATCGACTGACAGGCAGTCACAGATATG	ACACTGACTGACATCGACTACAGTTGGAAAGCCGAGTAC	ACACTGACTGACATCGACTGACAGGCAGTCACAGATATG	ACACTGACTGACATCGACTTGTGAGGGATCGTTATCTCC	GACACTGACTGACATCGAGA	CMTM8	Cd34
109	BpID_0115	11243	CCGAGACAGTGGTATATGACTGTACCCGGTCACATAGAA	CCGAGACAGTGGTATATGACTGTACCCGGTCACATAGAA	CCGAGACAGTGGTATATGATGTGAGGGATCGTTATCTCC	CCGAGACAGTGGTATATGAGACAGGCAGTCACAGATATG	CCGAGACAGTGGTATATGAACAGTTGGAAAGCCGAGTAC	GCCGAGACAGTGGTATATCT	CHN1	Luzp2
110	BpID_0116	43134	CCGAGTTACCGATATTGTGGACAGGCAGTCACAGATATG	CCGAGTTACCGATATTGTGACAGTTGGAAAGCCGAGTAC	CCGAGTTACCGATATTGTGCTGTACCCGGTCACATAGAA	CCGAGTTACCGATATTGTGACAGTTGGAAAGCCGAGTAC	CCGAGTTACCGATATTGTGGACAGGCAGTCACAGATATG	GCCGAGTTACCGATATTGAC	LRMP	Npas1
111	BpID_0117	13344	GTGTTATACGTGCATAGGGCTGTACCCGGTCACATAGAA	GTGTTATACGTGCATAGGGACAGTTGGAAAGCCGAGTAC	GTGTTATACGTGCATAGGGACAGTTGGAAAGCCGAGTAC	GTGTTATACGTGCATAGGGGACAGGCAGTCACAGATATG	GTGTTATACGTGCATAGGGGACAGGCAGTCACAGATATG	GGTGTTATACGTGCATAGCC	CRYM	Serpini1
112	BpID_0118	33243	GTTACGTCCACTCACTTATACAGTTGGAAAGCCGAGTAC	GTTACGTCCACTCACTTATACAGTTGGAAAGCCGAGTAC	GTTACGTCCACTCACTTATTGTGAGGGATCGTTATCTCC	GTTACGTCCACTCACTTATGACAGGCAGTCACAGATATG	GTTACGTCCACTCACTTATACAGTTGGAAAGCCGAGTAC	GGTTACGTCCACTCACTTTA	ANXA1	Fgf13
113	BpID_0119	44133	TGAGTCGAATTTGTGTAGGGACAGGCAGTCACAGATATG	TGAGTCGAATTTGTGTAGGGACAGGCAGTCACAGATATG	TGAGTCGAATTTGTGTAGGCTGTACCCGGTCACATAGAA	TGAGTCGAATTTGTGTAGGACAGTTGGAAAGCCGAGTAC	TGAGTCGAATTTGTGTAGGACAGTTGGAAAGCCGAGTAC	GTGAGTCGAATTTGTGTACC	GRIA1	Ndrg4
114	BpID_0120	13421	ACTTCTTACGGTCGATCGCCTGTACCCGGTCACATAGAA	ACTTCTTACGGTCGATCGCACAGTTGGAAAGCCGAGTAC	ACTTCTTACGGTCGATCGCGACAGGCAGTCACAGATATG	ACTTCTTACGGTCGATCGCTGTGAGGGATCGTTATCTCC	ACTTCTTACGGTCGATCGCCTGTACCCGGTCACATAGAA	TACTTCTTACGGTCGATCCG	CADM2	Tac2
115	BpID_0121	44122	ACTTGTAGATAGCGAGCCTGACAGGCAGTCACAGATATG	ACTTGTAGATAGCGAGCCTGACAGGCAGTCACAGATATG	ACTTGTAGATAGCGAGCCTCTGTACCCGGTCACATAGAA	ACTTGTAGATAGCGAGCCTTGTGAGGGATCGTTATCTCC	ACTTGTAGATAGCGAGCCTTGTGAGGGATCGTTATCTCC	TACTTGTAGATAGCGAGCGA	RGS12	Igfbp4
116	BpID_0122	31241	ACTTGTCACTCAGACCGATACAGTTGGAAAGCCGAGTAC	ACTTGTCACTCAGACCGATCTGTACCCGGTCACATAGAA	ACTTGTCACTCAGACCGATTGTGAGGGATCGTTATCTCC	ACTTGTCACTCAGACCGATGACAGGCAGTCACAGATATG	ACTTGTCACTCAGACCGATCTGTACCCGGTCACATAGAA	TACTTGTCACTCAGACCGTA	RIMS2	Syt1
117	BpID_0123	12341	CGTATAGCTGTATCGACCCCTGTACCCGGTCACATAGAA	CGTATAGCTGTATCGACCCTGTGAGGGATCGTTATCTCC	CGTATAGCTGTATCGACCCACAGTTGGAAAGCCGAGTAC	CGTATAGCTGTATCGACCCGACAGGCAGTCACAGATATG	CGTATAGCTGTATCGACCCCTGTACCCGGTCACATAGAA	TCGTATAGCTGTATCGACGG	SLC1A2	Crym
118	BpID_0124	11432	TCGGTATAGTGGAGTCTGTCTGTACCCGGTCACATAGAA	TCGGTATAGTGGAGTCTGTCTGTACCCGGTCACATAGAA	TCGGTATAGTGGAGTCTGTGACAGGCAGTCACAGATATG	TCGGTATAGTGGAGTCTGTACAGTTGGAAAGCCGAGTAC	TCGGTATAGTGGAGTCTGTTGTGAGGGATCGTTATCTCC	TTCGGTATAGTGGAGTCTCA	LDB2	Bdnf
119	BpID_0125	22441	TCGGTCGATCTGAGGTATGTGTGAGGGATCGTTATCTCC	TCGGTCGATCTGAGGTATGTGTGAGGGATCGTTATCTCC	TCGGTCGATCTGAGGTATGGACAGGCAGTCACAGATATG	TCGGTCGATCTGAGGTATGGACAGGCAGTCACAGATATG	TCGGTCGATCTGAGGTATGCTGTACCCGGTCACATAGAA	TTCGGTCGATCTGAGGTAAC	MIAT	Sez6
120	BpID_0126	41321	TCGTCGGATCGAGGTTAAGGACAGGCAGTCACAGATATG	TCGTCGGATCGAGGTTAAGCTGTACCCGGTCACATAGAA	TCGTCGGATCGAGGTTAAGACAGTTGGAAAGCCGAGTAC	TCGTCGGATCGAGGTTAAGTGTGAGGGATCGTTATCTCC	TCGTCGGATCGAGGTTAAGCTGTACCCGGTCACATAGAA	TTCGTCGGATCGAGGTTATC	PCLO	Pcp4l1
121	BpID_0127	24421	TCTACTACTTTCGGGACCGTGTGAGGGATCGTTATCTCC	TCTACTACTTTCGGGACCGGACAGGCAGTCACAGATATG	TCTACTACTTTCGGGACCGGACAGGCAGTCACAGATATG	TCTACTACTTTCGGGACCGTGTGAGGGATCGTTATCTCC	TCTACTACTTTCGGGACCGCTGTACCCGGTCACATAGAA	TTCTACTACTTTCGGGACGC	KLHL5	Pde1a
122	BpID_0128	12332	ACAGTAGAAACTCGTCCGCCTGTACCCGGTCACATAGAA	ACAGTAGAAACTCGTCCGCTGTGAGGGATCGTTATCTCC	ACAGTAGAAACTCGTCCGCACAGTTGGAAAGCCGAGTAC	ACAGTAGAAACTCGTCCGCACAGTTGGAAAGCCGAGTAC	ACAGTAGAAACTCGTCCGCTGTGAGGGATCGTTATCTCC	AACAGTAGAAACTCGTCCCG	NELL2	Fxyd6
123	BpID_0129	23114	ACAGTTAAGAACCTCTCCGTGTGAGGGATCGTTATCTCC	ACAGTTAAGAACCTCTCCGACAGTTGGAAAGCCGAGTAC	ACAGTTAAGAACCTCTCCGCTGTACCCGGTCACATAGAA	ACAGTTAAGAACCTCTCCGCTGTACCCGGTCACATAGAA	ACAGTTAAGAACCTCTCCGGACAGGCAGTCACAGATATG	AACAGTTAAGAACCTCTCGC	COL6A1	Lrrtm4
124	BpID_0130	12134	ACATAGCAAACTCTCTCCCCTGTACCCGGTCACATAGAA	ACATAGCAAACTCTCTCCCTGTGAGGGATCGTTATCTCC	ACATAGCAAACTCTCTCCCCTGTACCCGGTCACATAGAA	ACATAGCAAACTCTCTCCCACAGTTGGAAAGCCGAGTAC	ACATAGCAAACTCTCTCCCGACAGGCAGTCACAGATATG	AACATAGCAAACTCTCTCGG	GPM6A	Dgkb
125	BpID_0131	33423	CGACAGGAAATAGTGTTGCACAGTTGGAAAGCCGAGTAC	CGACAGGAAATAGTGTTGCACAGTTGGAAAGCCGAGTAC	CGACAGGAAATAGTGTTGCGACAGGCAGTCACAGATATG	CGACAGGAAATAGTGTTGCTGTGAGGGATCGTTATCTCC	CGACAGGAAATAGTGTTGCACAGTTGGAAAGCCGAGTAC	ACGACAGGAAATAGTGTTCG	OLFM1	Nrxn1
126	BpID_0132	31344	CGACCCTAAAGTCTAATGCACAGTTGGAAAGCCGAGTAC	CGACCCTAAAGTCTAATGCCTGTACCCGGTCACATAGAA	CGACCCTAAAGTCTAATGCACAGTTGGAAAGCCGAGTAC	CGACCCTAAAGTCTAATGCGACAGGCAGTCACAGATATG	CGACCCTAAAGTCTAATGCGACAGGCAGTCACAGATATG	ACGACCCTAAAGTCTAATCG	MIR4500HG	Mgat4c
127	BpID_0133	14242	GCCTCGTAAATCTCTCACTCTGTACCCGGTCACATAGAA	GCCTCGTAAATCTCTCACTGACAGGCAGTCACAGATATG	GCCTCGTAAATCTCTCACTTGTGAGGGATCGTTATCTCC	GCCTCGTAAATCTCTCACTGACAGGCAGTCACAGATATG	GCCTCGTAAATCTCTCACTTGTGAGGGATCGTTATCTCC	AGCCTCGTAAATCTCTCAGA	LINCR-0003	Cpne7
