## Supplemental Table 4 for "Hybridization-based In Situ Sequencing (HybISS): spatial transcriptomic detection in human and mouse brain tissue"

ProbeID	Sequence	5' modification	3' modification
DO_Seq1_AF750	TTCTATGTGACCGGGTACA	AF750	none
DO_Seq2_AF488	GGAGATAACGATCCCTCACA	AF488	none
DO_Seq3_Cy3	GTACTCGGCTTTCCAACTGT	Cy3	none
DO_Seq4_Cy5	CATATCTGTGACTGCCTGTC	Cy5	none
DO_Seq1_Atto425	TTCTATGTGACCGGGTACA	Atto425	none
Anchor1	GTCTATTTAGTGGAGCC	none	AF750
Anchor2	AGCCGTGACTATCGACT	none	AF750
Anchor3	ACGATTTTACCAGTGGC	none	AF750
Anchor4	ATTCCTTTGACTCACAT	none	AF750
Anchor5	ACGAGTTTGCAGTCACG	none	AF750
Anchor6	AGATGTACCGCTATCGT	none	AF750
